# GCN5 Maintains Muscle Integrity by Acetylating YY1 to Promote Dystrophin Expression

**DOI:** 10.1101/2021.03.29.436986

**Authors:** Gregory C. Addicks, Hongbo Zhang, Dongryeol Ryu, Goutham Vasam, Philip L. Marshall, Alex E. Green, Sonia Patel, Baeki E. Kang, Doyoun Kim, Elena Katsyuba, Evan G. Williams, Jean-Marc Renaud, Johan Auwerx, Keir J. Menzies

## Abstract

This work identifies a novel role for the acetyltransferase GCN5 in regulating muscle integrity through inhibition of DNA binding activity of the transcriptional repressor YY1. Here we report that in mice a muscle-specific knockout of GCN5 (*Gcn5*^skm-/-^) reduces the expression of key structural muscle proteins, including dystrophin, resulting in myopathy. Supporting our observation, a meta-analysis between the differential transcriptome of *Gcn5*^skm-/-^ muscle and all available open-access data sets identified top correlations with musculoskeletal diseases in humans. GCN5 was found to acetylate YY1 at two residues (K392 and K393), which disrupts the interaction between the YY1 zinc-finger region and DNA. De/acetylation mimics for these YY1 post-translational modifications modulated muscle structural gene expression and DNA binding. Analysis of human GTEx data also found positive and negative correlations between fiber diameter and GCN5 and YY1 respectively. Collectively, our results demonstrate that GCN5 acetyltransferase activity regulates YY1 DNA binding and expression of dystrophin to modulate muscle integrity.
