## Supplemental Excel Files for "GCN5 Maintains Muscle Integrity by Acetylating YY1 to Promote Dystrophin Expression": Suppl_4.xlsx

### Sheet: Dmd binding factors
Analysis summary
#	Search term	Name	Species/Taxon	Type	Description	Effect
	GN000156708 - Dmd	AP-2alpha	Mus musculus	isogroup	Transcription factor AP-2 alpha, acts in smoothened signaling, organ development, neuron migration, apoptosis, and sensory perception of sound; human TFAP2A is associated with dysplastic nevus syndrome and several other neoplasms	DNA binding
	GN000156532 - DMD	DPBF	Mus musculus	isogroup	isogroup	DNA binding
	GN000156708 - Dmd	E12	Mus musculus	protein	Transcription factor 3, a basic helix-loop-helix transcription factor that acts in B and T-cell development, regulates cell proliferation, and apoptosis; human TCF3 is associated with prostate and colorectal cancers and chronic lymphocytic leukemia	DNA binding | activation
	GN000156708 - Dmd	HSF1	Mammalia	isogroup	isogroup	DNA binding | activation
	GN000156708 - Dmd	MyoD	Mus musculus	isogroup	Myogenic differentiation 1, a transcription factor that acts in mitotic G2-M phase transition, ossification, myogenesis, and skeletal muscle atrophy; human MYOD1 is associated with non-Hodgkin lymphoma and colorectal, breast, and several other cancers	DNA binding | activation
	GN000156708 - Dmd	MyoD:E12	Mouse	complex		DNA binding | activation
	GN000156708 - Dmd	Sp1	Mus musculus	isogroup	Trans-acting transcription factor 1, regulates GPCR pathway, telomerase activity, angiogenesis, ossification, heart contraction, and immunity; human SP1 is associated with periodontitis, dermatitis, and breast and several other cancers	DNA binding
	GN000156708 - Dmd	Sp3	Mus musculus	isogroup	SP3 transcription factor, a transcriptional regulator that plays a role in chromatin silencing, hemopoiesis, organ morphogenesis, and immune response, regulates neuron differentiation; human SP3 is associated with multiple sclerosis	DNA binding
	GN000156708 - Dmd	SRF	Mus musculus	isogroup	Serum response factor, a transcription factor that regulates Wnt signaling, cardiomyoblast proliferation, apoptosis, T-cell differentiation, dendrite branching, neuron migration; human SRF is associated with hepatocellular and thyroid carcinomas	DNA binding
	GN000156532 - DMD	SRF	Homo sapiens	protein	Serum response factor, a transcription factor that regulates Wnt signaling, cardiomyoblast proliferation, apoptosis, T-cell differentiation, dendrite branching, neuron migration, and learning, upregulated in hepatocellular and thyroid carcinomas	activation
	GN000156532 - DMD	SRF-L	Mus musculus	protein	Serum response factor, a transcription factor that regulates Wnt signaling, cardiomyoblast proliferation, apoptosis, T-cell differentiation, dendrite branching, neuron migration; human SRF is associated with hepatocellular and thyroid carcinomas	activation
	GN000156532 - DMD	YY1	Homo sapiens	protein	YY1 transcription factor, regulates Notch signaling, G2-M cell cycle transition, adipogenesis, B cell differentiation, and neutrophil apoptosis, upregulated in colon and cervical cancers; mRNA is overexpressed in B-cell lymphoma and prostatic neoplasm	repression
	GN000156532 - DMD	YY1	Mus musculus	isogroup	YY1 transcription factor, regulates Notch signaling, adipogenesis, cell cycle, oligodendrocyte and B cell differentiation, neutrophil apoptosis, and inflammatory response; human YY1 is associated with B-cell lymphoma, colon, and various other cancers	repression
	GN000156708 - Dmd	YY1	Mus musculus	isogroup	YY1 transcription factor, regulates Notch signaling, adipogenesis, cell cycle, oligodendrocyte and B cell differentiation, neutrophil apoptosis, and inflammatory response; human YY1 is associated with B-cell lymphoma, colon, and various other cancers	predicted
	GN000156532 - DMD	YY1	Homo sapiens	isogroup	YY1 transcription factor, regulates Notch signaling, G2-M cell cycle transition, adipogenesis, B cell differentiation, and neutrophil apoptosis, upregulated in colon and cervical cancers; mRNA is overexpressed in B-cell lymphoma and prostatic neoplasm	predicted
