## Supplemental Excel Files for "GCN5 Maintains Muscle Integrity by Acetylating YY1 to Promote Dystrophin Expression": Suppl_5_GCN5-KO_Meta-analysis _compilation with YY1-KO studies.xlsx

### Sheet: Metanalysis studies list
Biosets vs Genes record downloaded from Correlation Engine(2020/03/13 09:03:36)
Bioset 1: CD file for corrleation engine.3 (Study: our data - GCN5-KO differentially expressed geneset)
Bioset 2: Soleus muscles from 6mo B6x129 mice with muscle-specific YY1-knockout _vs_ wildtype controls (Study: Skeletal muscle from mice with muscle-specific Yin Yang 1 knockout [GSE39009])
https://uottawa.ussc.informatics.illumina.com/c/search/adv.nb?ids=d1321585,u673913

### Sheet: Down-Up correlation
Gene	EntrezGene ID	Gene Description	Specificity	Overall Gene score	Score Bioset 1	p-value Bioset 1	activity type Bioset 1	activity value Bioset 1	Score Bioset 2	p-value Bioset 2	activity type Bioset 2	activity value Bioset 2
Npnt	114249	nephronectin	2 out of 2	194.702	99.3128	0.0012	fold change	-0.51	95.3889	3.1e-05	fold change	4.94
Ssbp2	66970	single-stranded DNA binding protein 2	2 out of 2	133.543	97.2328	0.0003	fold change	-0.38	36.3103	0.0029	fold change	1.56
Jun	16476	Jun oncogene	2 out of 2	126.179	96.8711	0.0003	fold change	-0.37	29.3078	0.0066	fold change	1.44
Tppp3	67971	tubulin polymerization-promoting protein family member 3	2 out of 2	173.128	94.8929	0.0039	fold change	-0.33	78.235	0.005	fold change	2.71
Rps6ka3	110651	ribosomal protein S6 kinase polypeptide 3	2 out of 2	131.203	94.8929	0.007	fold change	-0.33	36.3103	0.0025	fold change	1.56
Hspa1a	193740	heat shock protein 1A	2 out of 2	139.065	94.2063	0.0176	fold change	-0.32	44.8587	0.0015	fold change	1.72
Bex1	19716	brain expressed gene 1	2 out of 2	185.326	93.7313	0.005	fold change	-0.31	91.5952	0.0005	fold change	4.03
Stau2	29819	staufen (RNA binding protein) homolog 2 (Drosophila)	2 out of 2	109.812	92.5309	0.0065	fold change	-0.29	17.2812	0.0001	fold change	1.22
Tuba1a	22142	tubulin, alpha 1A	2 out of 2	111.229	90.914	0.0164	fold change	-0.27	20.3152	0.0107	fold change	1.28
Hspb1	15507	heat shock protein 1	2 out of 2	145.314	90.0333	0.0254	fold change	-0.26	55.2804	0.0003	fold change	1.93
Dynll1	56455	dynein light chain LC8-type 1	2 out of 2	150.153	88.7437	0.004	fold change	-0.25	61.4092	0.0013	fold change	2.08
Apoc1	11812	apolipoprotein C-I	2 out of 2	107.444	88.7437	0.0359	fold change	-0.25	18.6999	0.0371	fold change	1.25
Ube2j2	140499	ubiquitin-conjugating enzyme E2J 2	2 out of 2	106.025	88.7437	0.0158	fold change	-0.25	17.2812	0.0017	fold change	1.22
Trp63	22061	transformation related protein 63	2 out of 2	145.812	87.8441	0.0042	fold change	-0.24	57.9677	0.0073	fold change	1.99
Sms	20603	spermine synthase	2 out of 2	155.153	85.4219	0.0091	fold change	-0.22	69.7311	0.0001	fold change	2.3
Hsp90aa1	15519	heat shock protein 90, alpha (cytosolic), class A member 1	2 out of 2	133.699	85.4219	0.0016	fold change	-0.22	48.277	0.007	fold change	1.79
Morf4l2	56397	mortality factor 4 like 2	2 out of 2	105.532	84.0958	0.0295	fold change	-0.21	21.4365	0.0007	fold change	1.3
Nfatc2	18019	nuclear factor of activated T cells, cytoplasmic, calcineurin dependent 2	2 out of 2	115.084	82.6542	0.0281	fold change	-0.2	32.4303	0.0012	fold change	1.49
B3galt2	26878	UDP-Gal:betaGlcNAc beta 1,3-galactosyltransferase, polypeptide 2	2 out of 2	112.585	82.6542	0.0148	fold change	-0.2	29.931	0.0022	fold change	1.45
Ccni	12453	cyclin I	2 out of 2	105.112	82.6542	0.0256	fold change	-0.2	22.4576	0.0117	fold change	1.32
C1ra	50909	complement component 1, r subcomponent A	2 out of 2	110.626	80.1089	0.0242	fold change	-0.19	30.5166	0.003	fold change	1.46
Popdc3	78977	popeye domain containing 3	2 out of 2	108.942	80.1089	0.0205	fold change	-0.19	28.8327	0.0029	fold change	1.43
Lrp10	65107	low-density lipoprotein receptor-related protein 10	2 out of 2	96.4883	80.1089	0.0184	fold change	-0.19	16.3793	0.0346	fold change	1.2
Plp2	18824	proteolipid protein 2	2 out of 2	108.113	77.025	0.0192	fold change	-0.18	31.0876	0.0221	fold change	1.47
Vcl	22330	vinculin	2 out of 2	96.4193	74.9828	0.0004	fold change	-0.17	21.4365	0.0016	fold change	1.3
Emc10	69683	ER membrane protein complex subunit 10	2 out of 2	104.116	72.316	0.0347	fold change	-0.16	31.7995	1e-05	fold change	1.48
Hspa5	14828	heat shock protein 5	2 out of 2	97.5273	72.316	0.0348	fold change	-0.16	25.2113	0.0129	fold change	1.37
Tgfb3	21809	transforming growth factor, beta 3	2 out of 2	91.4935	72.316	0.0357	fold change	-0.16	19.1775	0.005	fold change	1.26
2310035K24Rik	69596	RIKEN cDNA 2310035K24 gene	2 out of 2	90.0508	72.316	0.0194	fold change	-0.16	17.7348	0.0116	fold change	1.23
Dnm3os	474332	dynamin 3, opposite strand	2 out of 2	128.44	69.4956	0.0176	fold change	-0.15	58.9449	0.0029	fold change	2.01
Ptrhd1	69709	peptidyl-tRNA hydrolase domain containing 1	2 out of 2	127.463	69.4956	0.0389	fold change	-0.15	57.9677	0.0001	fold change	1.99
Rnf115	67845	ring finger protein 115	2 out of 2	105.293	69.4956	0.0364	fold change	-0.15	35.7974	0.0001	fold change	1.55
Trp53rk	76367	transformation related protein 53 regulating kinase	2 out of 2	88.1955	69.4956	0.0262	fold change	-0.15	18.6999	0.03	fold change	1.25
Sfn	55948	stratifin	2 out of 2	86.7768	69.4956	0.0043	fold change	-0.15	17.2812	0.0187	fold change	1.22
Cpne2	234577	copine II	2 out of 2	161.613	67.025	0.0148	fold change	-0.14	94.5877	0.0004	fold change	4.66
Kcne1l	66240	potassium voltage-gated channel, Isk-related family, member 1-like, pseudogene	2 out of 2	130.63	67.025	0.006	fold change	-0.14	63.6051	0.0143	fold change	2.13
Mtx1	17827	metaxin 1	2 out of 2	105.18	67.025	0.0454	fold change	-0.14	38.1554	0.0006	fold change	1.59
B3gnt2	53625	UDP-GlcNAc:betaGal beta-1,3-N-acetylglucosaminyltransferase 2	2 out of 2	101.696	67.025	0.0464	fold change	-0.14	34.6709	0.0145	fold change	1.53
Naca	17938	nascent polypeptide-associated complex alpha polypeptide	2 out of 2	91.0588	67.025	0.0206	fold change	-0.14	24.0337	0.0028	fold change	1.35
Ppap2a	19012	phosphatidic acid phosphatase type 2A	2 out of 2	89.0054	67.025	0.0284	fold change	-0.14	21.9803	0.0083	fold change	1.31
Irs2	384783	insulin receptor substrate 2	2 out of 2	86.2025	67.025	0.0385	fold change	-0.14	19.1775	0.0455	fold change	1.26
Slc44a1	100434	solute carrier family 44, member 1	2 out of 2	86.2025	67.025	0.0158	fold change	-0.14	19.1775	0.0029	fold change	1.26
0610007P22Rik	68327	RIKEN cDNA 0610007P22 gene	2 out of 2	83.8446	67.025	0.0152	fold change	-0.14	16.8196	0.0002	fold change	1.21
Tmem43	74122	transmembrane protein 43	2 out of 2	119.24	63.9599	0.005	fold change	-0.13	55.2804	0.004	fold change	1.93
Dda1	66498	DET1 and DDB1 associated 1	2 out of 2	100.811	63.9599	0.0069	fold change	-0.13	36.8514	0.001	fold change	1.57
Srpk3	56504	serine/arginine-rich protein specific kinase 3	2 out of 2	89.8803	63.9599	0.0394	fold change	-0.13	25.9204	0.0013	fold change	1.38
Wsb2	59043	WD repeat and SOCS box-containing 2	2 out of 2	83.6554	63.9599	0.0324	fold change	-0.13	19.6955	0.0015	fold change	1.27
Slc7a5	20539	solute carrier family 7 (cationic amino acid transporter, y+ system), member 5	2 out of 2	127.253	61.7147	0.005	fold change	-0.12	65.5385	0.0022	fold change	2.17
Iqgap1	29875	IQ motif containing GTPase activating protein 1	2 out of 2	119.189	61.7147	0.0378	fold change	-0.12	57.4746	0.0139	fold change	1.98
H2-DMa	14998	histocompatibility 2, class II, locus DMa	2 out of 2	118.897	61.7147	0.0499	fold change	-0.12	57.1827	0.0142	fold change	1.97
Lamc2	16782	laminin, gamma 2	2 out of 2	95.3166	61.7147	0.0371	fold change	-0.12	33.6019	0.0051	fold change	1.51
Ergic1	67458	endoplasmic reticulum-golgi intermediate compartment (ERGIC) 1	2 out of 2	90.5474	61.7147	0.0221	fold change	-0.12	28.8327	0.0036	fold change	1.43
Akt1	11651	thymoma viral proto-oncogene 1	2 out of 2	88.3014	61.7147	0.0085	fold change	-0.12	26.5867	0.0013	fold change	1.39
Slc35b2	73836	solute carrier family 35, member B2	2 out of 2	84.6707	61.7147	0.0188	fold change	-0.12	22.956	0.0023	fold change	1.33
Rapgef1	107746	Rap guanine nucleotide exchange factor (GEF) 1	2 out of 2	84.1723	61.7147	0.0047	fold change	-0.12	22.4576	0.0017	fold change	1.32
Cd82	12521	CD82 antigen	2 out of 2	82.5347	61.7147	0.0219	fold change	-0.12	20.8201	0.0118	fold change	1.29
Scamp3	24045	secretory carrier membrane protein 3	2 out of 2	79.9111	61.7147	0.011	fold change	-0.12	18.1964	0.0024	fold change	1.24
Hs6st1	50785	heparan sulfate 6-O-sulfotransferase 1	2 out of 2	79.9111	61.7147	0.0185	fold change	-0.12	18.1964	0.0268	fold change	1.24
Tmtc4	70551	transmembrane and tetratricopeptide repeat containing 4	2 out of 2	98.0759	59.3225	0.0373	fold change	-0.11	38.7534	0.0068	fold change	1.6
BC017643	217370	cDNA sequence BC017643	2 out of 2	95.6328	59.3225	0.0407	fold change	-0.11	36.3103	0.0009	fold change	1.56
Pde6d	18582	phosphodiesterase 6D, cGMP-specific, rod, delta	2 out of 2	92.9245	59.3225	0.0232	fold change	-0.11	33.6019	0.0024	fold change	1.51
Dnaja1	15502	DnaJ (Hsp40) homolog, subfamily A, member 1	2 out of 2	85.243	59.3225	0.0472	fold change	-0.11	25.9204	0.0032	fold change	1.38
Plod3	26433	procollagen-lysine, 2-oxoglutarate 5-dioxygenase 3	2 out of 2	80.759	59.3225	0.0362	fold change	-0.11	21.4365	0.0022	fold change	1.3
Slain2	75991	SLAIN motif family, member 2	2 out of 2	79.018	59.3225	0.0333	fold change	-0.11	19.6955	0.0094	fold change	1.27
Pkd2l2	53871	polycystic kidney disease 2-like 2	2 out of 2	76.6038	59.3225	0.0148	fold change	-0.11	17.2812	0.0078	fold change	1.22
Rbm17	76938	RNA binding motif protein 17	2 out of 2	75.7019	59.3225	0.0326	fold change	-0.11	16.3793	0.0058	fold change	1.2
Pcdh15	11994	protocadherin 15	2 out of 2	85.3432	57.034	0.0165	fold change	-0.1	28.3092	0.0091	fold change	1.42
Ski	20481	ski sarcoma viral oncogene homolog (avian)	2 out of 2	81.0677	57.034	0.0313	fold change	-0.1	24.0337	0.0013	fold change	1.35
Irak1bp1	65099	interleukin-1 receptor-associated kinase 1 binding protein 1	2 out of 2	76.7295	57.034	0.0299	fold change	-0.1	19.6955	0.0163	fold change	1.27
Dag1	13138	dystroglycan 1	2 out of 2	74.3152	57.034	0.0032	fold change	-0.1	17.2812	0.0062	fold change	1.22
Pom121	107939	nuclear pore membrane protein 121	2 out of 2	80.5939	55.3826	0.0106	fold change	-0.09	25.2113	0.0003	fold change	1.37
Hsp90ab1	15516	heat shock protein 90 alpha (cytosolic), class B member 1	2 out of 2	75.0781	55.3826	0.0046	fold change	-0.09	19.6955	0.0002	fold change	1.27
Clptm1l	218335	CLPTM1-like	2 out of 2	72.2023	55.3826	0.0403	fold change	-0.09	16.8196	0.001	fold change	1.21
Itgb1	16412	integrin beta 1 (fibronectin receptor beta)	2 out of 2	76.8696	53.9136	0.0417	fold change	-0.08	22.956	0.0106	fold change	1.33
Mef2a	17258	myocyte enhancer factor 2A	2 out of 2	75.3501	53.9136	0.0203	fold change	-0.08	21.4365	0.0026	fold change	1.3
Tbc1d10b	68449	TBC1 domain family, member 10b	2 out of 2	87.2562	53.0994	0.0202	fold change	-0.07	34.1567	0.0005	fold change	1.52
Fam89b	17826	family with sequence similarity 89, member B	2 out of 2	80.9727	53.0994	0.0329	fold change	-0.07	27.8733	0.0037	fold change	1.41
Des	13346	desmin	2 out of 2	82.3881	52.4571	0.0105	fold change	-0.06	29.931	5.6e-05	fold change	1.45
Esyt1	23943	extended synaptotagmin-like protein 1	2 out of 2	81.2898	52.4571	0.0443	fold change	-0.06	28.8327	0.0159	fold change	1.43
Lpcat1	210992	lysophosphatidylcholine acyltransferase 1	2 out of 2	70.6535	52.4571	0.0083	fold change	-0.06	18.1964	0.0031	fold change	1.24

### Sheet: Up-Down correlation
Gene	EntrezGene ID	Gene Description	Specificity	Overall Gene score	Score Bioset 1	p-value Bioset 1	activity type Bioset 1	activity value Bioset 1	Score Bioset 2	p-value Bioset 2	activity type Bioset 2	activity value Bioset 2
Ppp1r1a	58200	protein phosphatase 1, regulatory (inhibitor) subunit 1A	2 out of 2	187.329	99.6929	0.0031	fold change	0.69	87.6363	0.003	fold change	-3.42
Plin3	66905	perilipin 3	2 out of 2	118.64	99.4629	0.0007	fold change	0.54	19.1775	0.0174	fold change	-1.26
Dkk2	56811	dickkopf homolog 2 (Xenopus laevis)	2 out of 2	196.848	99.1611	0.0118	fold change	0.48	97.6868	0.0002	fold change	-7.03
Fam86	70511	family with sequence similarity 86	2 out of 2	113.089	94.8929	0.0015	fold change	0.33	18.1964	0.0011	fold change	-1.24
Gsta4	14860	glutathione S-transferase, alpha 4	2 out of 2	169.928	94.2063	0.0048	fold change	0.32	75.722	0.0003	fold change	-2.58
Pdzd3	170761	PDZ domain containing 3	2 out of 2	166.524	94.2063	0.018	fold change	0.32	72.3181	0.004	fold change	-2.42
Adhfe1	76187	alcohol dehydrogenase, iron containing, 1	2 out of 2	185.238	90.914	0.0353	fold change	0.27	94.3236	0.0019	fold change	-4.62
Asb15	78910	ankyrin repeat and SOCS box-containing 15	2 out of 2	177.28	90.914	0.0218	fold change	0.27	86.3662	0.0036	fold change	-3.29
Ctsh	13036	cathepsin H	2 out of 2	137.323	87.8441	0.0118	fold change	0.24	49.479	0.001	fold change	-1.81
Pawr	114774	PRKC, apoptosis, WT1, regulator	2 out of 2	105.579	87.8441	0.0141	fold change	0.24	17.7348	0.0139	fold change	-1.23
Swap70	20947	SWA-70 protein	2 out of 2	109.456	85.4219	0.0333	fold change	0.22	24.0337	0.0107	fold change	-1.35
Fabp7	12140	fatty acid binding protein 7, brain	2 out of 2	106.858	85.4219	0.0496	fold change	0.22	21.4365	0.0129	fold change	-1.3
2310003F16Rik	67693	RIKEN cDNA 2310003F16 gene	2 out of 2	102.969	82.6542	0.03	fold change	0.2	20.3152	0.0027	fold change	-1.28
Tapbpl	213233	TAP binding protein-like	2 out of 2	99.4738	82.6542	0.0394	fold change	0.2	16.8196	0.0165	fold change	-1.21
Mfsd4	213006	major facilitator superfamily domain containing 4	2 out of 2	174.962	80.1089	0.0221	fold change	0.19	94.8533	0.0001	fold change	-4.73
Mpi	110119	mannose phosphate isomerase	2 out of 2	139.054	80.1089	0.0055	fold change	0.19	58.9449	1.9e-05	fold change	-2.01
Rhbdl1	214951	rhomboid, veinlet-like 1 (Drosophila)	2 out of 2	124.111	80.1089	0.0195	fold change	0.19	44.0021	0.0348	fold change	-1.7
1110038D17Rik	68778	RIKEN cDNA 1110038D17 gene	2 out of 2	118.862	80.1089	0.0309	fold change	0.19	38.7534	0.0042	fold change	-1.6
Irgm1	15944	immunity-related GTPase family M member 1	2 out of 2	111.197	80.1089	0.0426	fold change	0.19	31.0876	0.0013	fold change	-1.47
Sh3kbp1	58194	SH3-domain kinase binding protein 1	2 out of 2	136.384	77.025	0.0017	fold change	0.18	59.3592	0.0145	fold change	-2.03
Snrk	20623	SNF related kinase	2 out of 2	133.101	77.025	0.0138	fold change	0.18	56.0758	0.0001	fold change	-1.95
Hmox2	15369	heme oxygenase (decycling) 2	2 out of 2	109.982	77.025	0.0006	fold change	0.18	32.9574	0.0023	fold change	-1.5
Vopp1	232023	vesicular, overexpressed in cancer, prosurvival protein 1	2 out of 2	147.301	74.9828	0.0151	fold change	0.17	72.3181	0.0022	fold change	-2.42
Anp32a	11737	acidic (leucine-rich) nuclear phosphoprotein 32 family, member A	2 out of 2	146.434	74.9828	0.0171	fold change	0.17	71.451	0.0003	fold change	-2.37
Fyco1	17281	FYVE and coiled-coil domain containing 1	2 out of 2	120.877	74.9828	0.0008	fold change	0.17	45.8947	0.0003	fold change	-1.74
Cpt1a	12894	carnitine palmitoyltransferase 1a, liver	2 out of 2	112.489	74.9828	0.04	fold change	0.17	37.506	0.0045	fold change	-1.58
Nasp	50927	nuclear autoantigenic sperm protein (histone-binding)	2 out of 2	111.293	74.9828	0.0176	fold change	0.17	36.3103	0.0001	fold change	-1.56
Ankrd46	68839	ankyrin repeat domain 46	2 out of 2	92.264	74.9828	0.0281	fold change	0.17	17.2812	0.0015	fold change	-1.22
Akr1b10	67861	aldo-keto reductase family 1, member B10 (aldose reductase)	2 out of 2	110.471	72.316	0.0063	fold change	0.16	38.1554	0.0247	fold change	-1.59
Rnf114	81018	ring finger protein 114	2 out of 2	138.468	69.4956	0.0292	fold change	0.15	68.9722	0.0008	fold change	-2.28
Hsd17b4	15488	hydroxysteroid (17-beta) dehydrogenase 4	2 out of 2	132.274	69.4956	0.0294	fold change	0.15	62.7786	0.0019	fold change	-2.11
Ndufa5	68202	NADH dehydrogenase (ubiquinone) 1 alpha subcomplex, 5	2 out of 2	129.346	69.4956	0.0087	fold change	0.15	59.8501	0.0022	fold change	-2.04
Cirbp	12696	cold inducible RNA binding protein	2 out of 2	126.678	69.4956	0.024	fold change	0.15	57.1827	0.0021	fold change	-1.97
Ifngr2	15980	interferon gamma receptor 2	2 out of 2	95.416	69.4956	0.0466	fold change	0.15	25.9204	0.0179	fold change	-1.38
Fahd1	68636	fumarylacetoacetate hydrolase domain containing 1	2 out of 2	91.4759	69.4956	0.0088	fold change	0.15	21.9803	0.0284	fold change	-1.31
Ptcd1	71799	pentatricopeptide repeat domain 1	2 out of 2	86.3152	69.4956	0.0198	fold change	0.15	16.8196	0.027	fold change	-1.21
Vamp5	53620	vesicle-associated membrane protein 5	2 out of 2	137.828	67.025	0.0071	fold change	0.14	70.8025	0.0006	fold change	-2.34
Psme1	19186	proteasome (prosome, macropain) 28 subunit, alpha	2 out of 2	130.63	67.025	0.0036	fold change	0.14	63.6051	3.6e-05	fold change	-2.13
Rnmtl1	67390	RNA methyltransferase like 1	2 out of 2	103.876	67.025	0.0334	fold change	0.14	36.8514	0.0041	fold change	-1.57
Fbxo21	231670	F-box protein 21	2 out of 2	134.862	63.9599	0.0204	fold change	0.13	70.9019	0.0022	fold change	-2.35
Plin2	11520	perilipin 2	2 out of 2	112.237	63.9599	0.0465	fold change	0.13	48.277	0.0028	fold change	-1.79
Ccl11	20292	chemokine (C-C motif) ligand 11	2 out of 2	107.49	63.9599	0.0405	fold change	0.13	43.5297	0.001	fold change	-1.69
5730469M10Rik	70564	RIKEN cDNA 5730469M10 gene	2 out of 2	94.4765	63.9599	0.0037	fold change	0.13	30.5166	0.0086	fold change	-1.46
Snrpd3	67332	small nuclear ribonucleoprotein D3	2 out of 2	90.5466	63.9599	0.0055	fold change	0.13	26.5867	0.0017	fold change	-1.39
Poldip2	67811	polymerase (DNA-directed), delta interacting protein 2	2 out of 2	89.1712	63.9599	0.0019	fold change	0.13	25.2113	0.0021	fold change	-1.37
Wwc2	52357	WW, C2 and coiled-coil domain containing 2	2 out of 2	86.4175	63.9599	0.0416	fold change	0.13	22.4576	0.0307	fold change	-1.32
Serhl	68607	serine hydrolase-like	2 out of 2	81.2411	63.9599	0.0164	fold change	0.13	17.2812	0.0323	fold change	-1.22
Pdk4	27273	pyruvate dehydrogenase kinase, isoenzyme 4	2 out of 2	135.668	61.7147	0.0381	fold change	0.12	73.9536	0.0078	fold change	-2.5
Abcd3	19299	ATP-binding cassette, sub-family D (ALD), member 3	2 out of 2	105.244	61.7147	0.0219	fold change	0.12	43.5297	0.0026	fold change	-1.69
Timm44	21856	translocase of inner mitochondrial membrane 44	2 out of 2	90.5474	61.7147	0.0327	fold change	0.12	28.8327	0.0006	fold change	-1.43
Tecpr1	70381	tectonin beta-propeller repeat containing 1	2 out of 2	87.6351	61.7147	0.0312	fold change	0.12	25.9204	0.003	fold change	-1.38
Acot13	66834	acyl-CoA thioesterase 13	2 out of 2	85.2353	61.7147	0.0099	fold change	0.12	23.5207	0.0003	fold change	-1.34
Ggnbp1	70772	gametogenetin binding protein 1	2 out of 2	80.4146	61.7147	0.0088	fold change	0.12	18.6999	0.0329	fold change	-1.25
Rabepk	227746	Rab9 effector protein with kelch motifs	2 out of 2	80.4146	61.7147	0.0276	fold change	0.12	18.6999	0.0226	fold change	-1.25
Sord	20322	sorbitol dehydrogenase	2 out of 2	122.57	59.3225	0.0203	fold change	0.11	63.2479	0.001	fold change	-2.12
Coq9	67914	coenzyme Q9 homolog (yeast)	2 out of 2	91.7528	59.3225	0.025	fold change	0.11	32.4303	0.0012	fold change	-1.49
Gtf3c6	67371	general transcription factor IIIC, polypeptide 6, alpha	2 out of 2	82.2785	59.3225	0.043	fold change	0.11	22.956	0.004	fold change	-1.33
Dnajc28	246738	DnaJ (Hsp40) homolog, subfamily C, member 28	2 out of 2	86.965	57.034	0.0398	fold change	0.1	29.931	0.0032	fold change	-1.45
St6galnac3	20447	ST6 (alpha-N-acetyl-neuraminyl-2,3-beta-galactosyl-1,3)-N-acetylgalactosaminide alpha-2,6-sialyltransferase 3	2 out of 2	77.8541	57.034	0.0457	fold change	0.1	20.8201	0.0369	fold change	-1.29
Arpc3	56378	actin related protein 2/3 complex, subunit 3	2 out of 2	74.7688	57.034	0.0199	fold change	0.1	17.7348	0.0005	fold change	-1.23
Rpa2	19891	replication protein A2	2 out of 2	73.8536	57.034	0.0482	fold change	0.1	16.8196	0.0291	fold change	-1.21
Pex16	18633	peroxisomal biogenesis factor 16	2 out of 2	73.8536	57.034	0.033	fold change	0.1	16.8196	0.0166	fold change	-1.21
Sdha	66945	succinate dehydrogenase complex, subunit A, flavoprotein (Fp)	2 out of 2	89.5394	55.3826	0.0193	fold change	0.09	34.1567	0.001	fold change	-1.52
Immt	76614	inner membrane protein, mitochondrial	2 out of 2	83.6918	55.3826	0.0371	fold change	0.09	28.3092	0.0002	fold change	-1.42
Atp5j2	57423	ATP synthase, H+ transporting, mitochondrial F0 complex, subunit F2	2 out of 2	75.0781	55.3826	0.0032	fold change	0.09	19.6955	0.0069	fold change	-1.27
Ndufs3	68349	NADH dehydrogenase (ubiquinone) Fe-S protein 3	2 out of 2	75.0781	55.3826	0.0081	fold change	0.09	19.6955	0.0033	fold change	-1.27
Mrps22	64655	mitochondrial ribosomal protein S22	2 out of 2	73.1174	55.3826	0.0269	fold change	0.09	17.7348	0.0089	fold change	-1.23
Mlycd	56690	malonyl-CoA decarboxylase	2 out of 2	96.0028	53.0994	0.0387	fold change	0.07	42.9034	0.0022	fold change	-1.68
Gna13	14674	guanine nucleotide binding protein, alpha 13	2 out of 2	71.7993	53.0994	0.0129	fold change	0.07	18.6999	0.0383	fold change	-1.25
Ccpg1	72278	cell cycle progression 1	2 out of 2	96.4592	52.4571	0.0122	fold change	0.06	44.0021	0.0023	fold change	-1.7
Rpap1	68925	RNA polymerase II associated protein 1	2 out of 2	71.3402	52.1627	0.0177	fold change	0.05	19.1775	0.003	fold change	-1.26

### Sheet: Down-Down correlation
Gene	EntrezGene ID	Gene Description	Specificity	Overall Gene score	Score Bioset 1	p-value Bioset 1	activity type Bioset 1	activity value Bioset 1	Score Bioset 2	p-value Bioset 2	activity type Bioset 2	activity value Bioset 2
4933415F23Rik	66755	RIKEN cDNA 4933415F23 gene	2 out of 2	180.915	99.5401	0.0046	fold change	-0.55	81.3749	0.0231	fold change	-2.9
Amy1	11722	amylase 1, salivary	2 out of 2	193.02	98.7849	0.0068	fold change	-0.46	94.2347	0.0055	fold change	-4.56
Rnf128	66889	ring finger protein 128	2 out of 2	188.963	98.1875	0.0203	fold change	-0.42	90.7754	0.0023	fold change	-3.83
Gca	227960	grancalcin	2 out of 2	144.973	97.8186	0.0027	fold change	-0.41	47.1542	0.0037	fold change	-1.77
Musk	18198	muscle, skeletal, receptor tyrosine kinase	2 out of 2	132.49	97.8186	0.0267	fold change	-0.41	34.6709	0.0046	fold change	-1.53
Pde7a	18583	phosphodiesterase 7A	2 out of 2	158.862	97.4526	0.0165	fold change	-0.39	61.4092	0.0306	fold change	-2.08
Cd28	12487	CD28 antigen	2 out of 2	114.734	97.4526	0.0397	fold change	-0.39	17.2812	0.0405	fold change	-1.22
Tspan8	216350	tetraspanin 8	2 out of 2	191.813	96.8711	0.0028	fold change	-0.37	94.9415	0.008	fold change	-4.74
Lynx1	23936	Ly6/neurotoxin 1	2 out of 2	150.282	94.2063	0.0346	fold change	-0.32	56.0758	0.003	fold change	-1.95
Slc40a1	53945	solute carrier family 40 (iron-regulated transporter), member 1	2 out of 2	189.209	93.7313	0.0249	fold change	-0.31	95.4782	9.7e-05	fold change	-5.01
Slc30a2	230810	solute carrier family 30 (zinc transporter), member 2	2 out of 2	155.552	93.7313	0.0395	fold change	-0.31	61.8207	0.0136	fold change	-2.09
Rnpc3	67225	RNA-binding region (RNP1, RRM) containing 3	2 out of 2	129.529	93.7313	0.0085	fold change	-0.31	35.7974	0.0194	fold change	-1.55
Pon3	269823	paraoxonase 3	2 out of 2	178.897	92.5309	0.0017	fold change	-0.29	86.3662	8.6e-05	fold change	-3.29
Zswim1	71971	zinc finger, SWIM domain containing 1	2 out of 2	126.547	91.8763	0.029	fold change	-0.28	34.6709	7.6e-05	fold change	-1.53
Crim1	50766	cysteine rich transmembrane BMP regulator 1 (chordin like)	2 out of 2	148.001	90.0333	0.0026	fold change	-0.26	57.9677	0.002	fold change	-1.99
Aspa	11484	aspartoacylase	2 out of 2	145.073	90.0333	0.0156	fold change	-0.26	55.04	0.0142	fold change	-1.92
Nat1	17960	N-acetyl transferase 1	2 out of 2	141.263	90.0333	0.0313	fold change	-0.26	51.2295	0.0047	fold change	-1.84
Thbd	21824	thrombomodulin	2 out of 2	106.853	90.0333	0.0416	fold change	-0.26	16.8196	0.0433	fold change	-1.21
Eng	13805	endoglin	2 out of 2	139.57	87.8441	0.0377	fold change	-0.24	51.7261	0.0005	fold change	-1.85
B3galnt2	97884	UDP-GalNAc:betaGlcNAc beta 1,3-galactosaminyltransferase, polypeptide 2	2 out of 2	139.51	86.789	0.0376	fold change	-0.23	52.7215	0.0195	fold change	-1.87
Fgd4	224014	FYVE, RhoGEF and PH domain containing 4	2 out of 2	105.966	86.789	0.0428	fold change	-0.23	19.1775	0.0077	fold change	-1.26
Nfatc1	18018	nuclear factor of activated T cells, cytoplasmic, calcineurin dependent 1	2 out of 2	103.157	85.4219	0.0054	fold change	-0.22	17.7348	0.0304	fold change	-1.23
Kif21a	16564	kinesin family member 21A	2 out of 2	131.25	84.0958	0.0205	fold change	-0.21	47.1542	0.002	fold change	-1.77
Akirin1	68050	akirin 1	2 out of 2	111.969	84.0958	0.0111	fold change	-0.21	27.8733	0.0001	fold change	-1.41
Pcx	18563	pyruvate carboxylase	2 out of 2	104.916	84.0958	0.027	fold change	-0.21	20.8201	0.0249	fold change	-1.29
Hipk2	15258	homeodomain interacting protein kinase 2	2 out of 2	125.055	82.6542	0.0018	fold change	-0.2	42.4005	0.0053	fold change	-1.67
Mtss1	211401	metastasis suppressor 1	2 out of 2	111.962	82.6542	0.0226	fold change	-0.2	29.3078	0.0013	fold change	-1.44
Rbm38	56190	RNA binding motif protein 38	2 out of 2	111.182	77.025	0.0237	fold change	-0.18	34.1567	0.0032	fold change	-1.52
Tob1	22057	transducer of ErbB-2.1	2 out of 2	102.945	77.025	0.0136	fold change	-0.18	25.9204	0.0239	fold change	-1.38
Cmtm8	70031	CKLF-like MARVEL transmembrane domain containing 8	2 out of 2	128.23	74.9828	0.0114	fold change	-0.17	53.2476	0.0101	fold change	-1.88
Eif4ebp2	13688	eukaryotic translation initiation factor 4E binding protein 2	2 out of 2	125.347	74.9828	0.0412	fold change	-0.17	50.3641	0.0043	fold change	-1.83
Ugp2	216558	UDP-glucose pyrophosphorylase 2	2 out of 2	107.455	72.316	0.013	fold change	-0.16	35.1395	0.0281	fold change	-1.54
Ppapdc3	227721	phosphatidic acid phosphatase type 2 domain containing 3	2 out of 2	97.5273	72.316	0.0397	fold change	-0.16	25.2113	0.0192	fold change	-1.37
Cox6a1	12861	cytochrome c oxidase, subunit VI a, polypeptide 1	2 out of 2	96.3497	72.316	0.0488	fold change	-0.16	24.0337	0.011	fold change	-1.35
Cd24a	12484	CD24a antigen	2 out of 2	98.8034	69.4956	0.0381	fold change	-0.15	29.3078	0.0188	fold change	-1.44
Tpcn1	252972	two pore channel 1	2 out of 2	86.3152	69.4956	0.0406	fold change	-0.15	16.8196	0.0324	fold change	-1.21
Il6ra	16194	interleukin 6 receptor, alpha	2 out of 2	107.953	67.025	0.0438	fold change	-0.14	40.9283	0.0013	fold change	-1.64
Pcnx	54604	pecanex homolog (Drosophila)	2 out of 2	105.18	67.025	0.0302	fold change	-0.14	38.1554	0.0028	fold change	-1.59
Lbx1	16814	ladybird homeobox homolog 1 (Drosophila)	2 out of 2	104.531	67.025	0.0407	fold change	-0.14	37.506	0.0134	fold change	-1.58
Pla2g6	53357	phospholipase A2, group VI	2 out of 2	94.2691	67.025	0.0401	fold change	-0.14	27.2441	0.0059	fold change	-1.4
Slc35a4	67843	solute carrier family 35, member A4	2 out of 2	94.2691	67.025	0.0401	fold change	-0.14	27.2441	0.004	fold change	-1.4
2900097C17Rik	347740	RIKEN cDNA 2900097C17 gene	2 out of 2	92.9455	67.025	0.0046	fold change	-0.14	25.9204	0.03	fold change	-1.38
Tmem109	68539	transmembrane protein 109	2 out of 2	85.7249	67.025	0.0148	fold change	-0.14	18.6999	0.0334	fold change	-1.25
Fzd6	14368	frizzled homolog 6 (Drosophila)	2 out of 2	84.7598	67.025	0.0402	fold change	-0.14	17.7348	0.0043	fold change	-1.23
Pigs	276846	phosphatidylinositol glycan anchor biosynthesis, class S	2 out of 2	84.3063	67.025	0.0081	fold change	-0.14	17.2812	0.0479	fold change	-1.22
Rps6ka2	20112	ribosomal protein S6 kinase, polypeptide 2	2 out of 2	93.8909	63.9599	0.0031	fold change	-0.13	29.931	0.004	fold change	-1.45
Asb11	68854	ankyrin repeat and SOCS box-containing 11	2 out of 2	84.7799	63.9599	0.039	fold change	-0.13	20.8201	0.0333	fold change	-1.29
Irx3	16373	Iroquois related homeobox 3 (Drosophila)	2 out of 2	119.682	61.7147	0.0423	fold change	-0.12	57.9677	0.0066	fold change	-1.99
Acacb	100705	acetyl-Coenzyme A carboxylase beta	2 out of 2	99.2207	61.7147	0.0341	fold change	-0.12	37.506	0.0105	fold change	-1.58
Fzr1	56371	fizzy/cell division cycle 20 related 1 (Drosophila)	2 out of 2	92.8022	61.7147	0.0107	fold change	-0.12	31.0876	0.0003	fold change	-1.47
Helz	78455	helicase with zinc finger domain	2 out of 2	102.852	59.3225	0.0003	fold change	-0.11	43.5297	0.0022	fold change	-1.69
Steap3	68428	STEAP family member 3	2 out of 2	84.5338	59.3225	0.0497	fold change	-0.11	25.2113	0.0385	fold change	-1.37
Phb2	12034	prohibitin 2	2 out of 2	81.3029	59.3225	0.0372	fold change	-0.11	21.9803	0.0002	fold change	-1.31
Ercc4	50505	excision repair cross-complementing rodent repair deficiency, complementation group 4	2 out of 2	76.1421	59.3225	0.0213	fold change	-0.11	16.8196	0.0386	fold change	-1.21
Echdc2	52430	enoyl Coenzyme A hydratase domain containing 2	2 out of 2	92.8314	57.034	0.0116	fold change	-0.1	35.7974	0.0367	fold change	-1.55
Rab10	19325	RAB10, member RAS oncogene family	2 out of 2	79.99	57.034	0.0338	fold change	-0.1	22.956	0.0185	fold change	-1.33
Sf3a2	20222	splicing factor 3a, subunit 2	2 out of 2	78.4705	57.034	0.0215	fold change	-0.1	21.4365	0.0081	fold change	-1.3
Golph3	66629	golgi phosphoprotein 3	2 out of 2	92.8886	55.3826	0.022	fold change	-0.09	37.506	0.0006	fold change	-1.58
Sgcb	24051	sarcoglycan, beta (dystrophin-associated glycoprotein)	2 out of 2	80.5939	55.3826	0.0352	fold change	-0.09	25.2113	0.0006	fold change	-1.37
Rreb1	68750	ras responsive element binding protein 1	2 out of 2	86.3438	53.9136	0.0416	fold change	-0.08	32.4303	0.005	fold change	-1.49
Pten	19211	phosphatase and tensin homolog	2 out of 2	72.11	53.9136	0.0211	fold change	-0.08	18.1964	0.0395	fold change	-1.24
Dgcr2	13356	DiGeorge syndrome critical region gene 2	2 out of 2	71.6484	53.9136	0.0406	fold change	-0.08	17.7348	0.0229	fold change	-1.23
Pofut2	80294	protein O-fucosyltransferase 2	2 out of 2	91.2548	53.0994	0.0384	fold change	-0.07	38.1554	0.0155	fold change	-1.59
Gm16517	110012	predicted gene, Gm16517	2 out of 2	87.2562	53.0994	0.0357	fold change	-0.07	34.1567	0.0096	fold change	-1.52
Hoxa7	15404	homeobox A7	2 out of 2	81.4705	52.1627	0.024	fold change	-0.05	29.3078	0.0113	fold change	-1.44
Rpn1	103963	ribophorin I	2 out of 2	72.2072	51.892	0.0086	fold change	-0.04	20.3152	0.0207	fold change	-1.28

### Sheet: Up-up correlation
Gene	EntrezGene ID	Gene Description	Specificity	Overall Gene score	Score Bioset 1	p-value Bioset 1	activity type Bioset 1	activity value Bioset 1	Score Bioset 2	p-value Bioset 2	activity type Bioset 2	activity value Bioset 2
Pcbd1	13180	pterin 4 alpha carbinolamine dehydratase/dimerization cofactor of hepatocyte nuclear factor 1 alpha (TCF1) 1	2 out of 2	177.397	99.4629	0.0054	fold change	0.54	77.9338	0.0008	fold change	2.68
Otub2	68149	OTU domain, ubiquitin aldehyde binding 2	2 out of 2	122.156	98.6349	0.0122	fold change	0.45	23.5207	0.0173	fold change	1.34
Aimp2	231872	aminoacyl tRNA synthetase complex-interacting multifunctional protein 2	2 out of 2	114.638	97.8186	0.0249	fold change	0.41	16.8196	0.005	fold change	1.21
Scn3b	235281	sodium channel, voltage-gated, type III, beta	2 out of 2	190.78	96.3688	0.015	fold change	0.36	94.4109	0.0102	fold change	4.63
Dusp26	66959	dual specificity phosphatase 26 (putative)	2 out of 2	146.286	96.3688	0.0122	fold change	0.36	49.9176	0.0147	fold change	1.82
Myc	17869	myelocytomatosis oncogene	2 out of 2	137.297	96.3688	0.0414	fold change	0.36	40.9283	0.021	fold change	1.64
Tnfrsf23	79201	tumor necrosis factor receptor superfamily, member 23	2 out of 2	121.225	96.0135	0.021	fold change	0.35	25.2113	0.0496	fold change	1.37
C1qb	12260	complement component 1, q subcomponent, beta polypeptide	2 out of 2	164.868	95.6608	0.034	fold change	0.34	69.207	0.0148	fold change	2.29
Prkrip1	66801	Prkr interacting protein 1 (IL11 inducible)	2 out of 2	110.142	92.8609	0.0017	fold change	0.3	17.2812	0.0029	fold change	1.22
Ms4a6d	68774	membrane-spanning 4-domains, subfamily A, member 6D	2 out of 2	152.082	91.8763	0.0236	fold change	0.28	60.2054	0.0012	fold change	2.05
Lsp1	16985	lymphocyte specific 1	2 out of 2	146.916	91.8763	0.0263	fold change	0.28	55.04	0.0032	fold change	1.92
Invs	16348	inversin	2 out of 2	133.602	88.7437	0.0075	fold change	0.25	44.8587	0.0123	fold change	1.72
Fyb	23880	FYN binding protein	2 out of 2	122.001	87.8441	0.0243	fold change	0.24	34.1567	0.0037	fold change	1.52
Dbnl	13169	drebrin-like	2 out of 2	122.586	86.789	0.0196	fold change	0.23	35.7974	0.0005	fold change	1.55
Zranb2	53861	zinc finger, RAN-binding domain containing 2	2 out of 2	114.662	86.789	0.033	fold change	0.23	27.8733	0.0004	fold change	1.41
Blnk	17060	B cell linker	2 out of 2	108.13	84.0958	0.0066	fold change	0.21	24.0337	0.022	fold change	1.35
Dscr3	13185	Down syndrome critical region gene 3	2 out of 2	105.532	84.0958	0.0019	fold change	0.21	21.4365	0.0001	fold change	1.3
Lpxn	107321	leupaxin	2 out of 2	123.899	82.6542	0.05	fold change	0.2	41.2449	0.025	fold change	1.65
Colec12	140792	collectin sub-family member 12	2 out of 2	109.241	82.6542	0.0484	fold change	0.2	26.5867	0.0281	fold change	1.39
Hmgn3	94353	high mobility group nucleosomal binding domain 3	2 out of 2	144.81	80.1089	0.0287	fold change	0.19	64.7015	0.0012	fold change	2.15
Csrp2	13008	cysteine and glycine-rich protein 2	2 out of 2	130.027	80.1089	0.0184	fold change	0.19	49.9176	0.0079	fold change	1.82
Hs6st2	50786	heparan sulfate 6-O-sulfotransferase 2	2 out of 2	126.465	80.1089	0.0355	fold change	0.19	46.3564	0.0039	fold change	1.75
Fgfrl1	116701	fibroblast growth factor receptor-like 1	2 out of 2	108.942	80.1089	0.0015	fold change	0.19	28.8327	0.0395	fold change	1.43
Amot	27494	angiomotin	2 out of 2	108.418	80.1089	0.0403	fold change	0.19	28.3092	0.0026	fold change	1.42
Lcp2	16822	lymphocyte cytosolic protein 2	2 out of 2	106.696	80.1089	0.0313	fold change	0.19	26.5867	0.0148	fold change	1.39
Adam19	11492	a disintegrin and metallopeptidase domain 19 (meltrin beta)	2 out of 2	112.164	77.025	0.0203	fold change	0.18	35.1395	0.0056	fold change	1.54
Astn2	56079	astrotactin 2	2 out of 2	99.981	77.025	0.0305	fold change	0.18	22.956	0.0209	fold change	1.33
Dtwd1	69185	DTW domain containing 1	2 out of 2	94.7598	77.025	0.0064	fold change	0.18	17.7348	0.0258	fold change	1.23
Qprt	67375	quinolinate phosphoribosyltransferase	2 out of 2	101.569	74.9828	0.0412	fold change	0.17	26.5867	0.004	fold change	1.39
Tcirg1	27060	T cell, immune regulator 1, ATPase, H+ transporting, lysosomal V0 protein A3	2 out of 2	100.194	74.9828	0.0107	fold change	0.17	25.2113	0.0291	fold change	1.37
Usp20	74270	ubiquitin specific peptidase 20	2 out of 2	94.2963	72.316	0.0354	fold change	0.16	21.9803	0.0026	fold change	1.31
Fam103a1	67148	family with sequence similarity 103, member A1	2 out of 2	90.5124	72.316	0.0138	fold change	0.16	18.1964	0.0054	fold change	1.24
Emr1	13733	EGF-like module containing, mucin-like, hormone receptor-like sequence 1	2 out of 2	124.776	69.4956	0.0046	fold change	0.15	55.2804	0.021	fold change	1.93
Commd7	99311	COMM domain containing 7	2 out of 2	89.8108	69.4956	0.0043	fold change	0.15	20.3152	0.024	fold change	1.28
Rasa2	114713	RAS p21 protein activator 2	2 out of 2	89.8108	69.4956	0.0046	fold change	0.15	20.3152	0.0243	fold change	1.28
Avpi1	69534	arginine vasopressin-induced 1	2 out of 2	122.065	67.025	0.0191	fold change	0.14	55.04	0.0009	fold change	1.92
Smarce1	57376	SWI/SNF related, matrix associated, actin dependent regulator of chromatin, subfamily e, member 1	2 out of 2	78.0224	59.3225	0.0115	fold change	0.11	18.6999	0.0083	fold change	1.25
Hars	15115	histidyl-tRNA synthetase	2 out of 2	74.3152	57.034	0.0487	fold change	0.1	17.2812	0.0106	fold change	1.22
Slc1a2	20511	solute carrier family 1 (glial high affinity glutamate transporter), member 2	2 out of 2	92.8886	55.3826	0.0415	fold change	0.09	37.506	0.0012	fold change	1.58
Sgpl1	20397	sphingosine phosphate lyase 1	2 out of 2	84.2154	55.3826	0.0274	fold change	0.09	28.8327	0.0222	fold change	1.43
Lrrk1	233328	leucine-rich repeat kinase 1	2 out of 2	71.762	55.3826	0.0203	fold change	0.09	16.3793	0.0356	fold change	1.2
Yipf1	230584	Yip1 domain family, member 1	2 out of 2	79.1249	53.9136	0.0482	fold change	0.08	25.2113	0.0033	fold change	1.37
Arl16	70317	ADP-ribosylation factor-like 16	2 out of 2	76.8696	53.9136	0.0462	fold change	0.08	22.956	0.0433	fold change	1.33
